# *miR-206* family is important for mitochondrial and muscle function, but not essential for myogenesis *in vitro*

**DOI:** 10.1101/796821

**Authors:** Roza K. Przanowska, Ewelina Sobierajska, Zhangli Su, Kate Jensen, Piotr Przanowski, Sarbajeet Nagdas, Jennifer A. Kashatus, David F. Kashatus, Sanchita Bhatnagar, John R. Lukens, Anindya Dutta

**Affiliations:** Department of Biochemistry and Molecular Genetics, University of Virginia School of Medicine, Pinn Hall 1232, Charlottesville, Virginia 22908, USA; Department of Microbiology, Immunology and Cancer Biology, University of Virginia School of Medicine, Charlottesville, Virginia 22908, USA; Department of Neuroscience, University of Virginia School of Medicine, Charlottesville, Virginia 22908, USA; Center for Brain Immunology and Glia, Department of Neuroscience, School of Medicine, University of Virginia, Charlottesville, Virginia 22908, USA

**Keywords:** myomiRs, skeletal muscle differentiation, myogenesis, miR-1a-1, miR-1a-2, miR-206, embryonic lethality, mitochondria function, muscle function

## Abstract

*miR-206*, *miR-1a-1* and *miR-1a-2* are induced during differentiation of skeletal myoblasts and promote myogenesis *in vitro*. *miR-206* is required for skeletal muscle regeneration *in vivo*. Although this microRNA family is hypothesized to play an essential role in differentiation, a triple knockout of the three genes has not been done to test this hypothesis. We report that triple KO C2C12 myoblasts generated using CRISPR/Cas9 method differentiate despite the expected de-repression of the microRNA targets. Surprisingly, their mitochondrial function is diminished. Triple KO mice demonstrate partial embryonic lethality, most likely due to the role of miR-1a in cardiac muscle differentiation. Two triple KO mice survive and grow normally to adulthood with smaller myofiber diameter and diminished physical performance. Thus, unlike other microRNAs important in other differentiation pathways, the *miR-206* family is not absolutely essential for myogenesis and is instead a modulator of optimal differentiation of skeletal myoblasts.
