## Supplemental table 1. for "*miR-206* family is important for mitochondrial and muscle function, but not essential for myogenesis *in vitro*"

### Sheet: Table S1.
Primer name	Sequence
mmu-miR-206_sgRNA1	CTGCGTGACAAGTGCCTCGG AGG
mmu-miR-206_sgRNA2	AAGTGCTTCTTCAAGGCCGA TGG
mmu-miR-1a-1_sgRNA1	TGCACAAGAACAGGACTCCG AGG
mmu-miR-1a-1_sgRNA2	GCATGGGCCACCCCTCAGTC TGG
mmu-miR-1a-2_sgRNA1	TCACAGCTATCGGCCGGCGC AGG
mmu-miR-1a-2_sgRNA2	GTCCGCCAAGAAGAAGCTAA AGG
mmu_miR-206_PCR_F	GATGAAGTCAGGTCCCAGAGA
mmu_miR-206_PCR_R	GCTTGCTTGGTAGAAACATCCA
mmu-miR-1a-1_PCR_F	GTAAGCAACGGTGGGGATGA
mmu-miR-1a-1_PCR_R	CACAGGCAAAGTGGCAGAAC
mmu-miR-1a-2_PCR_F	GGCATTGATGGGATCAGGT
mmu-miR-1a-2_PCR_R	GACTTATCTCTTCAGTACAGTATAAGGGATG
mmu-pre-miR-206-5p_qPCR	CCAGGCCACATGCTTCTTT
mmu-pre-miR-206-3p_qPCR	CCACACACTTCCTTACATTCCA
mmu-pre-miR-1a-1-5p_qPCR	ACATACTTCTTTATATGCCCATA
mmu-pre-miR-1a-2-5p_qPCR	ACATACTTCTTTATGTACCCATA
mmu-pre-miR-1a-3p_qPCR	ATACATACTTCTTTACATTCCA
mmu-U6_qPCR	CTGCGCAAGGATGACACGCA
mmu-miR-206_qPCR	TGGAATGTAAGGAAGTGTGTGG
mmu-miR-1a_qPCR	TGGAATGTAAAGAAGTATGTAT
mmu-Gapdh_qPCR_F	GCACAGTCAAGGCCGAGAAT
mmu-Gapdh_qPCR_R	GCCTTCTCCATGGTGGTGAA
mmu-Myod1_qPCR_F	CATCCGCTACATCGAAGGTC
mmu-Myod1_qPCR_R	GTGGAGATGCGCTCCACTAT
mmu-Myogenin_qPCR_F	AGCGCAGGCTCAAGAAAGTGAATG
mmu-Myogenin_qPCR_R	CTGTAGGCGCTCAATGTACTGGAT
mmu-Myh3_qPCR_F	TCCAAACCGTCTCTGCACTGTT
mmu-Myh3_qPCR_R	AGCGTACAAAGTGTGGGTGTGT
mmu_miR-206_PCR_MG_WT_F	GATGAAGTCAGGTCCCAGAGA
mmu_miR-206_PCR_MG_WT_R	GCTTGCTTGGTAGAAACATCCA
mmu_miR-206_PCR_MG_KO_F	GCTCAAAACTGCAGAAGGATG
mmu_miR-206_PCR_MG_KO_R	GGTTCCGGATCCACTAGTTC
mmu-miR-1a-1_PCR_MG_F	GTAAGCAACGGTGGGGATGA
mmu-miR-1a-1_PCR_MG_WT_R	CACAGGCAAAGTGGCAGAAC
mmu-miR-1a-1_PCR_MG_KO_R	ACACCTAGGATAACTTCGTATAATGTATGCT
mmu-miR-1a-2_qPCR_MG_WT_F	CGGACATTACCTACCCAAAATACATACT
mmu-miR-1a-2_qPCR_MG_WT_R	GCCTACTCAGAGCACATACTTCTTT
mmu-miR-1a-2_qPCR_MG_KO_F	CGATCGTAATCACCCGAGTGT
mmu-miR-1a-2_qPCR_MG_KO_R	CCGTGGCCTGACTCATTCC
