## Supplemental table 3. for "*miR-206* family is important for mitochondrial and muscle function, but not essential for myogenesis *in vitro*"

### Sheet: miR-133 expression
miRNA linked with miR-133	miR-133 locus	WTvsTKO_DM_Log2FC	padj
miR-1a-1	miR-133a-2-3p	-2.33998	0.112667
	miR-133a-2-5p	1.14181	0.998694
miR-1a-2	miR-133a-3p	1.86545	0.998694
miR-206	miR-133b-3p	-1.73618	0.998694
	miR-133b-5p	-1.42338	0.998694
